# Calcineurin contributes to RNAi-mediated transgene silencing and small interfering RNA production in the human fungal pathogen *Cryptococcus neoformans*

**DOI:** 10.1101/2023.07.25.550548

**Authors:** Vikas Yadav, Riya Mohan, Sheng Sun, Joseph Heitman

## Abstract

Adaptation to external environmental challenges at the cellular level requires rapid responses and involves relay of information to the nucleus to drive key gene expression changes through downstream transcription factors. Here, we describe an alternative route of adaptation through a direct role for cellular signaling components in governing gene expression via RNA interference-mediated small RNA production. Calcium-calcineurin signaling is a highly conserved signaling cascade that plays central roles in stress adaptation and virulence of eukaryotic pathogens, including the human fungal pathogen *Cryptococcus neoformans*. Upon activation in *C. neoformans*, calcineurin localizes to P-bodies, membrane-less organelles that are also the site for RNA processing. Here, we studied the role of calcineurin and its substrates in RNAi-mediated transgene silencing. Our results reveal that calcineurin regulates both the onset and the reversion of transgene silencing. We found that some calcineurin substrates that localize to P-bodies also regulate transgene silencing but in opposing directions. Small RNA sequencing in mutants lacking calcineurin or its targets revealed a role for calcineurin in small RNA production. Interestingly, the impact of calcineurin and its substrates was found to be different in genome-wide analysis, suggesting that calcineurin may regulate small RNA production in *C. neoformans* through additional pathways. Overall, these findings define a mechanism by which signaling machinery induced by external stimuli can directly alter gene expression to accelerate adaptative responses and contribute to genome defense.

**Article summary:** Signaling cascades primarily drive responses to external stimuli through gene expression changes via transcription factors that localize to the nucleus and bind to DNA. Our study identifies an alternative mechanism whereby calcineurin, a key and direct downstream effector of calcium signaling, is involved in post-transcriptional regulation of gene expression through RNAi-mediated small RNA production. We propose that such signaling allows cells to bypass the requirement for communication to the nucleus and rapidly drive stress responses in a reversible fashion.
