## Supplementary Table S4 for "Calcineurin contributes to RNAi-mediated transgene silencing and small interfering RNA production in the human fungal pathogen *Cryptococcus neoformans*"

### Sheet: 1.Description
	Table S1.	Differential expression analysis of small RNA reads.
	Sheet name	Description
	2.cna1-wt	Comparison of cna1 mutant versus wild-type JF289 using the data from all three conditions (2 5-FOA samples and 1 YPD sample)
	3.cnb1-wt	Comparison of cnb1 mutant versus wild-type JF289 using the data from all three conditions (2 5-FOA samples and 1 YPD sample)
	4.gwo1-wt	Comparison of gwo1 mutant versus wild-type JF289 using the data from all three conditions (2 5-FOA samples and 1 YPD sample)
	5.puf4-wt	Comparison of puf4 mutant versus wild-type JF289 using the data from all three conditions (2 5-FOA samples and 1 YPD sample)
	6.cna1-wt-foa	Comparison of cna1 mutant versus wild-type JF289 using the data from only two 5-FOA samples
	7.cnb1-wt-foa	Comparison of cnb1 mutant versus wild-type JF289 using the data from only two 5-FOA samples
	8.gwo1-wt-foa	Comparison ofgwo1 mutant versus wild-type JF289 using the data from only two 5-FOA samples
	9.puf4-wt-foa	Comparison of puf4 mutant versus wild-type JF289 using the data from only two 5-FOA samples

### Sheet: 2.cna1-wt
ORF #	Minimum	Maximum	Differential Expression Log2 Ratio	Differential Expression p-value	Differential Expression Absolute Confidence	Differential Expression Adjusted p-value	ExpressionType
CNAG_12488	1556589	1557731	-3.04526	1.40119e-14	10.72	1.91823e-11	ncRNA
CNAG_07633	501158	503299	-2.7238	4.64099e-14	10.5	3.17676e-11	ncRNA
CNAG_12114	217501	219141	-2.49709	5.54641e-10	6.6	2.53101e-07	ncRNA
CNAG_00789	217322	219129	-2.44969	1.16246e-09	6.4	3.97852e-07	mRNA
CNAG_10503	335399	335514	-1.61482	1.37981e-05	3.07	0.000851116	rRNA
CNAG_10503	376774	376889	-1.61287	1.35207e-05	3.07	0.000851116	rRNA
CNAG_10503	343674	343789	-1.61205	1.39982e-05	3.07	0.000851116	rRNA
CNAG_10503	351949	352064	-1.61074	1.39334e-05	3.07	0.000851116	rRNA
CNAG_10503	297119	297234	-1.60657	1.48492e-05	3.07	0.000851116	rRNA
CNAG_10503	310572	310687	-1.60625	1.44325e-05	3.07	0.000851116	rRNA
CNAG_10503	318849	318964	-1.60566	1.37111e-05	3.07	0.000851116	rRNA
CNAG_10503	327124	327239	-1.6039	1.49209e-05	3.07	0.000851116	rRNA
CNAG_10503	360224	360339	-1.60327	1.57443e-05	3.07	0.000852616	rRNA
CNAG_07893	16154	18374	-1.60178	3.68802e-05	0	NA	mRNA
CNAG_10503	280569	280684	-1.59807	1.61929e-05	3.07	0.000852616	rRNA
CNAG_10503	368499	368614	-1.59058	1.77544e-05	3.06	0.000875311	rRNA
CNAG_10503	288844	288959	-1.58839	1.79026e-05	3.06	0.000875311	rRNA
CNAG_10503	305394	305509	-1.58759	1.97407e-05	3.03	0.000925791	rRNA
CNAG_04529	1102515	1103313	-1.58166	5.91474e-05	0	NA	mRNA
CNAG_07596	605975	608368	-1.56936	6.58165e-06	3.16	0.000693099	ncRNA
CNAG_12988	608268	608985	-1.52316	2.02876e-05	3.03	0.000925791	ncRNA
CNAG_12390	861450	862135	-1.51929	4.83047e-06	0	NA	ncRNA
CNAG_00588	782104	783370	1.50296	0.000312948	0	NA	mRNA
CNAG_06238	69263	70684	1.50756	0.000118768	0	NA	mRNA
CNAG_00657	585840	586624	1.50971	0.000195266	0	NA	mRNA
CNAG_12383	657841	658258	1.53744	0.000312059	0	NA	ncRNA
CNAG_01064	1338615	1340054	1.55902	2.88335e-06	3.45	0.000358847	mRNA
CNAG_02551	22092	23063	1.58756	1.32687e-06	3.59	0.000259497	mRNA
CNAG_07974	652777	653363	1.61395	0.000143759	0	NA	mRNA
CNAG_12437	516592	516989	1.61576	9.74647e-06	0	NA	ncRNA
CNAG_12990	620335	620696	1.71833	5.68132e-05	0	NA	ncRNA
CNAG_12169	904673	905003	1.83039	1.65989e-05	0	NA	ncRNA
CNAG_12347	152772	153047	1.90182	7.63185e-06	0	NA	ncRNA

### Sheet: 3.cnb1-wt
ORF #	Minimum	Maximum	Differential Expression Log2 Ratio	Differential Expression p-value	Differential Expression Absolute Confidence	Differential Expression Adjusted p-value	ExpressionType
CNAG_12488	1556589	1557731	-3.12469	9.62139e-16	11.55	2.84023e-12	ncRNA
CNAG_12698	204050	205680	-2.75145	3.35435e-10	6.73	1.85087e-07	ncRNA
CNAG_05911	204074	205913	-2.74267	3.16812e-10	6.73	1.85087e-07	mRNA
CNAG_12781	339532	340768	-2.53801	4.28842e-09	5.85	1.4066e-06	ncRNA
CNAG_12114	217501	219141	-2.50199	3.1809e-10	6.73	1.85087e-07	ncRNA
CNAG_00789	217322	219129	-2.46613	4.38891e-10	6.73	1.85087e-07	mRNA
CNAG_07633	501158	503299	-2.4298	1.48016e-11	7.66	2.18472e-08	ncRNA
CNAG_03477	338901	340780	-2.37208	2.66139e-08	5.25	5.61173e-06	mRNA
CNAG_10503	310572	310687	-1.75271	3.10097e-06	3.42	0.000376422	rRNA
CNAG_10503	335399	335514	-1.75176	3.36832e-06	3.42	0.000376422	rRNA
CNAG_10503	376774	376889	-1.74879	3.12968e-06	3.42	0.000376422	rRNA
CNAG_10503	351949	352064	-1.74602	3.16421e-06	3.42	0.000376422	rRNA
CNAG_10503	360224	360339	-1.74531	3.19142e-06	3.42	0.000376422	rRNA
CNAG_10503	297119	297234	-1.74101	3.56991e-06	3.42	0.000376422	rRNA
CNAG_10503	327124	327239	-1.7386	3.95294e-06	3.42	0.000376422	rRNA
CNAG_10503	318849	318964	-1.73632	3.79833e-06	3.42	0.000376422	rRNA
CNAG_10503	343674	343789	-1.7351	3.77952e-06	3.42	0.000376422	rRNA
CNAG_10503	280569	280684	-1.73133	3.90129e-06	3.42	0.000376422	rRNA
CNAG_10503	368499	368614	-1.72729	4.33889e-06	3.41	0.000388133	rRNA
CNAG_10503	305394	305509	-1.72582	4.25682e-06	3.41	0.000388133	rRNA
CNAG_10503	288844	288959	-1.70651	5.79114e-06	3.3	0.000502807	rRNA
CNAG_07812	502179	503266	1.50022	0.000312592	0	NA	mRNA
CNAG_12383	657841	658258	1.50542	0.00106552	0	NA	ncRNA
CNAG_13091	56963	58023	1.50726	0.000727263	0	NA	ncRNA
CNAG_07902	547661	550296	1.52213	2.62431e-05	2.77	0.00168412	mRNA
CNAG_06149	339278	341678	1.52835	2.206e-05	2.84	0.00144713	mRNA
CNAG_06243	55555	57598	1.53873	0.000277303	0	NA	mRNA
CNAG_01622	455780	457311	1.54233	8.25111e-05	2.35	0.0044286	mRNA
CNAG_13023	1277705	1278274	1.55266	0.000605517	0	NA	ncRNA
CNAG_12311	1335580	1336553	1.58509	0.000536041	0	NA	ncRNA
CNAG_06221	108093	110231	1.59675	0.000575613	1.75	0.0176372	mRNA
CNAG_03231	994957	997382	1.60031	1.01208e-08	5.6	2.48972e-06	mRNA
CNAG_12415	92448	95063	1.60524	7.11231e-09	5.68	2.09955e-06	ncRNA
CNAG_03007	223432	224501	1.61003	1.24301e-05	3.05	0.000894964	mRNA
CNAG_04139	112249	113818	1.63968	1.58816e-07	4.53	2.93016e-05	ncRNA
CNAG_06845	88076	94815	1.64336	2.37137e-09	6.06	8.75034e-07	mRNA
CNAG_12201	1640523	1642404	1.65976	0.000133137	0	NA	ncRNA
CNAG_12829	241929	242841	1.69464	0.000254858	0	NA	ncRNA
CNAG_00751	323126	323919	1.73866	0.00013739	0	NA	mRNA
CNAG_12183	1224835	1226472	1.76581	1.07395e-06	3.75	0.000176128	ncRNA
CNAG_05426	690246	691692	1.77367	8.1341e-09	5.66	2.1829e-06	mRNA
CNAG_13063	515156	516631	1.77699	1.59849e-08	5.44	3.6298e-06	ncRNA
CNAG_12437	516592	516989	1.83349	2.30721e-06	0	NA	ncRNA
CNAG_12347	152772	153047	1.84157	5.48425e-05	0	NA	ncRNA
CNAG_01064	1338615	1340054	1.86562	8.13543e-08	4.8	1.60105e-05	mRNA
CNAG_02551	22092	23063	1.97188	3.85188e-10	6.73	1.85087e-07	mRNA

### Sheet: 4.gwo1-wt
ORF #	Minimum	Maximum	Differential Expression Log2 Ratio	Differential Expression p-value	Differential Expression Absolute Confidence	Differential Expression Adjusted p-value	ExpressionType
CNAG_06756	128208	129312	-1.88219	9.56287e-12	9.25	5.57888e-10	mRNA
CNAG_12333	1573742	1575224	-1.66227	2.94913e-16	13.72	1.91527e-14	ncRNA
CNAG_05426	690246	691692	-1.61064	1.79516e-16	13.93	1.18826e-14	mRNA
CNAG_05987	760080	761323	1.54604	3.68784e-06	0	NA	mRNA
CNAG_05185	672421	673877	1.58297	1.74678e-06	4.08	8.3506e-05	mRNA
CNAG_07304	2285727	2286672	1.64438	8.42363e-07	0	NA	mRNA
CNAG_12388	834243	834498	1.64601	8.67807e-07	4.38	4.20703e-05	ncRNA
CNAG_12521	111908	112481	1.6822	1.39774e-11	9.1	8.01835e-10	ncRNA
CNAG_07596	605975	608368	1.69497	9.76785e-14	11.21	6.1129e-12	ncRNA
CNAG_07002	1165684	1169248	1.79102	5.48146e-10	7.54	2.90264e-08	mRNA
CNAG_04084	1682291	1683376	1.79447	1.55615e-19	16.94	1.13963e-17	ncRNA
CNAG_12209	1682220	1683667	1.79472	1.70481e-19	16.91	1.22249e-17	ncRNA
CNAG_02018	1549094	1552579	1.88715	6.15436e-11	8.47	3.36243e-09	mRNA
CNAG_12988	608268	608985	1.92618	2.45602e-11	8.86	1.38584e-09	ncRNA
CNAG_07633	501158	503299	2.10048	3.62546e-24	21.54	2.90206e-22	ncRNA
CNAG_02517	112588	114292	2.15516	1.65494e-17	14.95	1.11692e-15	mRNA
CNAG_02160	1048518	1051144	2.17372	2.4568e-15	12.81	1.56598e-13	mRNA
CNAG_00229	1686509	1690214	2.25651	1.99377e-18	15.85	1.40052e-16	mRNA
CNAG_12437	516592	516989	2.27419	1.714e-12	9.99	1.01717e-10	ncRNA
CNAG_05356	892744	894031	2.29992	1.95236e-20	17.83	1.49334e-18	mRNA
CNAG_03883	1187722	1188990	2.31532	2.45238e-18	15.77	1.68822e-16	mRNA
CNAG_07729	523989	524812	2.44783	8.28258e-24	21.19	6.47924e-22	ncRNA
CNAG_12438	517588	519782	2.46462	6.15405e-27	24.28	5.29556e-25	ncRNA
CNAG_12119	105603	107375	2.48061	1.46406e-19	16.96	1.0955e-17	ncRNA
CNAG_12217	52636	56033	2.61507	5.45376e-30	27.32	4.81329e-28	ncRNA
CNAG_01064	1338615	1340054	2.89006	2.69799e-25	22.66	2.21107e-23	mRNA
CNAG_08020	956261	958956	2.97135	5.71983e-26	23.32	4.80186e-24	mRNA
CNAG_07493	1625332	1627670	3.02617	3.24472e-30	27.53	2.93904e-28	mRNA
CNAG_12877	1169413	1171609	3.27114	1.50407e-32	29.85	1.39919e-30	ncRNA
CNAG_00859	13402	17056	3.29059	3.9007e-37	34.42	3.83606e-35	mRNA
CNAG_13044	1552812	1555010	3.30938	3.67477e-33	30.45	3.51349e-31	ncRNA
CNAG_10002	1688894	1690603	3.46396	4.29024e-45	42.35	4.47485e-43	tRNA
CNAG_07753	1565770	1568260	3.69497	5.04624e-44	41.29	5.10858e-42	mRNA
CNAG_07026	766590	767945	3.7203	3.45159e-60	57.42	3.83238e-58	mRNA
CNAG_13134	628521	629873	3.92262	6.60069e-55	52.15	7.09987e-53	ncRNA
CNAG_01065	1336511	1338650	4.05648	2.1003e-63	60.57	2.6775e-61	mRNA
CNAG_05331	1082218	1083488	4.36831	6.52057e-61	58.11	7.73925e-59	mRNA
CNAG_12675	600719	602848	4.56429	5.69739e-62	59.15	7.00372e-60	ncRNA
CNAG_12766	524027	525419	4.60314	3.37357e-110	107.28	5.2781e-108	ncRNA
CNAG_07620	1566604	1567601	4.61172	3.24819e-78	75.35	4.4721e-76	mRNA
CNAG_07955	884690	886185	4.71408	1.62426e-60	57.73	1.86357e-58	mRNA
CNAG_07358	1288735	1292860	4.83195	6.02907e-77	74.1	7.98157e-75	mRNA
CNAG_06877	8697	9016	5.1481	4.3494e-81	78.2	6.23777e-79	mRNA
CNAG_12054	1291127	1293109	5.3805	4.04265e-83	80.22	6.04992e-81	ncRNA
CNAG_07789	1183202	1184301	5.78439	1.16991e-144	141.7	2.01342e-142	mRNA
CNAG_12548	450114	451922	6.36619	5.51934e-138	135.04	9.04646e-136	ncRNA
CNAG_01370	517017	519185	6.64186	1.28157e-184	181.63	2.32166e-182	mRNA
CNAG_02176	989464	993294	6.65921	2.8207e-185	182.27	5.3938e-183	mRNA
CNAG_01367	524454	528903	6.87366	1.27042e-261	258.51	3.12343e-259	mRNA
CNAG_00814	136295	143255	6.95516	7.53245e-259	255.76	1.72845e-256	mRNA
CNAG_06956	1558732	1559423	7.30186	4.21188e-188	185.07	8.52781e-186	mRNA
CNAG_05212	753625	755388	7.42849	3.30377e-249	246.15	7.10723e-247	mRNA
CNAG_00941	1636762	1643790	7.57364	0	1000	0	ncRNA
CNAG_04921	1054597	1059474	7.57971	4.51626e-266	262.92	1.19577e-263	ncRNA
CNAG_04059	1621238	1627919	7.79437	0	1000	0	ncRNA
CNAG_07946	746235	749645	7.80817	3.07849e-283	280.02	9.63287e-281	mRNA
CNAG_07819	755390	758105	7.90826	0	1000	0	mRNA
CNAG_05986	761606	763378	7.94667	4.6281e-283	279.88	1.32749e-280	mRNA
CNAG_00549	883266	884723	7.96367	0	1000	0	mRNA
CNAG_00903	1738829	1740270	7.97444	0	1000	0	mRNA
CNAG_02711	941346	943043	8.00084	0	1000	0	mRNA
CNAG_07786	1171959	1174317	8.00841	0	1000	0	mRNA
CNAG_06955	1555360	1557113	8.08018	0	1000	0	mRNA
CNAG_05487	525816	530025	8.09332	0	1000	0	mRNA
CNAG_07972	1370641	1377099	8.30366	0	1000	0	mRNA

### Sheet: 5.puf4-wt
ORF #	Minimum	Maximum	Differential Expression Log2 Ratio	Differential Expression p-value	Differential Expression Absolute Confidence	Differential Expression Adjusted p-value	ExpressionType
No significant hits identified

### Sheet: 6.cna1-wt-foa
ORF #	Minimum	Maximum	Differential Expression Log2 Ratio	Differential Expression p-value	Differential Expression Absolute Confidence	Differential Expression Adjusted p-value	ExpressionType
CNAG_12488	1556589	1557731	-4.49113	8.73261e-50	45.98	1.04995e-46	ncRNA
CNAG_08020	956261	958956	-4.20094	1.7543e-26	23.58	2.63656e-24	mRNA
CNAG_12781	339532	340768	-4.14267	1.56345e-31	28.55	2.81969e-29	ncRNA
CNAG_12698	204050	205680	-3.86589	1.08919e-22	19.82	1.51105e-20	ncRNA
CNAG_07633	501158	503299	-3.83422	9.58533e-86	81.46	3.45743e-82	ncRNA
CNAG_03477	338901	340780	-3.80656	2.13216e-29	26.46	3.49577e-27	mRNA
CNAG_05911	204074	205913	-3.78784	3.4643e-22	19.33	4.62805e-20	mRNA
CNAG_12114	217501	219141	-3.75453	1.53778e-29	26.58	2.64132e-27	ncRNA
CNAG_00789	217322	219129	-3.67418	7.10274e-29	25.95	1.11389e-26	mRNA
CNAG_10503	335399	335514	-2.63439	2.43784e-46	42.66	2.19832e-43	rRNA
CNAG_10503	343674	343789	-2.59876	1.6414e-44	41.18	6.57837e-42	rRNA
CNAG_10503	376774	376889	-2.59376	1.3026e-43	40.39	4.10185e-41	rRNA
CNAG_10503	310572	310687	-2.59298	1.25435e-44	41.25	5.65554e-42	rRNA
CNAG_10503	360224	360339	-2.59134	1.47835e-43	40.39	4.10185e-41	rRNA
CNAG_10503	297119	297234	-2.59047	1.47601e-43	40.39	4.10185e-41	rRNA
CNAG_10503	327124	327239	-2.58705	3.7932e-45	41.64	2.28034e-42	rRNA
CNAG_10503	368499	368614	-2.58282	9.52875e-46	42.16	6.87404e-43	rRNA
CNAG_10503	351949	352064	-2.58153	8.23281e-45	41.37	4.24225e-42	rRNA
CNAG_10503	280569	280684	-2.58015	4.29158e-43	39.96	1.10569e-40	rRNA
CNAG_10503	318849	318964	-2.56612	5.62331e-43	39.87	1.35222e-40	rRNA
CNAG_10503	288844	288959	-2.56206	5.72874e-41	37.92	1.2155e-38	rRNA
CNAG_10503	305394	305509	-2.55871	2.84471e-42	39.19	6.41304e-40	rRNA
CNAG_07893	16154	18374	-2.40955	3.64855e-13	10.45	3.55685e-11	mRNA
CNAG_07596	605975	608368	-2.38454	3.61344e-36	33.14	7.24094e-34	ncRNA
CNAG_12988	608268	608985	-2.2219	2.01785e-19	16.59	2.59942e-17	ncRNA
CNAG_04529	1102515	1103313	-2.13026	6.22049e-07	4.78	1.67442e-05	mRNA
CNAG_00908	1722920	1724421	-2.05604	6.31441e-25	22.04	9.11043e-23	mRNA
CNAG_02556	7917	9287	-1.926	2.24699e-14	11.64	2.31568e-12	mRNA
CNAG_07405	173779	177069	-1.90725	4.65562e-19	16.24	5.79063e-17	mRNA
CNAG_02719	914919	919449	-1.86688	4.46635e-05	3.12	0.000760536	mRNA
CNAG_12390	861450	862135	-1.82046	8.90644e-08	5.55	2.84297e-06	ncRNA
CNAG_02078	1261361	1263100	-1.73756	2.77841e-05	3.3	0.000498593	mRNA
CNAG_00694	485932	488724	-1.73221	8.10097e-08	5.58	2.60895e-06	mRNA
CNAG_02018	1549094	1552579	-1.72341	4.97707e-09	6.66	2.19832e-07	mRNA
CNAG_07888	190216	191157	-1.70671	5.41443e-15	12.24	5.74407e-13	ncRNA
CNAG_03480	324697	328655	-1.70548	9.95372e-19	15.92	1.19677e-16	mRNA
CNAG_10016	488963	489046	-1.66896	2.07905e-15	12.64	2.27246e-13	tRNA
CNAG_03680	620478	624509	-1.60541	1.49881e-05	3.54	0.000287564	mRNA
CNAG_01872	1151048	1152092	-1.59889	0.000495488	0	NA	mRNA
CNAG_03835	1062326	1063641	-1.55418	3.73591e-10	7.71	1.95296e-08	mRNA
CNAG_06848	81993	82312	-1.55204	3.76053e-16	13.37	4.23882e-14	ncRNA
CNAG_04874	932724	934451	-1.55125	3.77731e-05	3.18	0.000655037	mRNA
CNAG_12497	1694476	1696106	-1.54575	2.67223e-07	5.12	7.58956e-06	ncRNA
CNAG_05987	760080	761323	-1.53902	0.000119011	2.75	0.00179612	mRNA
CNAG_06093	485564	489145	-1.53115	4.54764e-09	6.69	2.05042e-07	mRNA
CNAG_13134	628521	629873	-1.51537	1.10619e-11	9.16	6.87937e-10	ncRNA
CNAG_01223	927022	928626	-1.51531	0.000557136	2.18	0.00658881	mRNA
CNAG_07002	1165684	1169248	-1.51268	1.87824e-07	5.26	5.46355e-06	mRNA
CNAG_00416	1200877	1203736	-1.50745	1.28432e-05	3.6	0.000250408	mRNA
CNAG_04670	330966	333036	-1.50654	0.000114051	2.76	0.00174511	mRNA
CNAG_08005	671347	671973	-1.4953	0.000144426	2.67	0.00212631	mRNA
CNAG_12437	516592	516989	1.53189	0.000481435	2.24	0.00580782	ncRNA
CNAG_12990	620335	620696	1.53587	0.00219268	0	NA	ncRNA
CNAG_12681	513385	514147	1.55477	0.00201123	0	NA	ncRNA
CNAG_01622	455780	457311	1.57034	2.13402e-06	4.29	5.13162e-05	mRNA
CNAG_03079	41667	43606	1.57035	0.000281253	2.43	0.00370248	mRNA
CNAG_05578	272393	273029	1.57935	0.00133161	0	NA	mRNA
CNAG_06324	192972	194076	1.5994	1.5607e-08	6.25	5.68631e-07	mRNA
CNAG_02551	22092	23063	1.6025	2.50693e-09	6.92	1.20567e-07	mRNA
CNAG_01064	1338615	1340054	1.65973	1.63859e-08	6.23	5.91039e-07	mRNA
CNAG_06238	69263	70684	1.67449	0.000435929	0	NA	mRNA
CNAG_00034	2192942	2194277	1.6773	3.31494e-08	5.94	1.13876e-06	mRNA
CNAG_03197	1079366	1080668	1.69811	2.5679e-18	15.52	2.98788e-16	mRNA
CNAG_07837	1059449	1062135	1.76285	0.000364202	2.34	0.00454559	mRNA
CNAG_07902	547661	550296	1.76736	5.80406e-09	6.6	2.49229e-07	mRNA
CNAG_00588	782104	783370	1.78312	0.000161183	0	NA	mRNA
CNAG_04584	95275	96962	1.79359	4.07047e-05	3.15	0.000702496	mRNA
CNAG_12383	657841	658258	1.82253	0.000298097	0	NA	ncRNA
CNAG_12347	152772	153047	1.82824	0.000347592	0	NA	ncRNA
CNAG_06106	446384	448093	2.01979	1.10246e-07	5.48	3.34167e-06	mRNA
CNAG_13080	170874	171735	2.11639	1.94601e-06	4.33	4.71091e-05	ncRNA
CNAG_12550	496656	497645	2.39093	4.96443e-33	30.03	9.42458e-31	ncRNA
CNAG_04597	129876	132553	2.59427	1.12791e-09	7.25	5.57312e-08	mRNA
CNAG_13085	110253	111796	3.29005	2.66191e-69	65.32	4.80076e-66	ncRNA
CNAG_06221	108093	110231	3.52599	1.32085e-43	40.39	4.10185e-41	mRNA

### Sheet: 7.cnb1-wt-foa
ORF #	Minimum	Maximum	Differential Expression Log2 Ratio	Differential Expression p-value	Differential Expression Absolute Confidence	Differential Expression Adjusted p-value	ExpressionType
CNAG_12488	1556589	1557731	-4.07782	4.03621e-39	36.16	6.96044e-37	ncRNA
CNAG_12781	339532	340768	-3.95889	6.40947e-25	22.1	7.89509e-23	ncRNA
CNAG_12698	204050	205680	-3.76293	1.80236e-18	15.97	1.07178e-16	ncRNA
CNAG_05911	204074	205913	-3.71134	1.64553e-18	16	9.95689e-17	mRNA
CNAG_03477	338901	340780	-3.61707	1.66868e-23	20.75	1.79853e-21	mRNA
CNAG_08020	956261	958956	-3.4956	6.77547e-15	12.57	2.68604e-13	mRNA
CNAG_12114	217501	219141	-3.29843	1.02558e-20	18.14	7.2188e-19	ncRNA
CNAG_07633	501158	503299	-3.28688	4.37162e-91	87.12	7.53886e-88	ncRNA
CNAG_00789	217322	219129	-3.2119	3.82378e-20	17.58	2.63765e-18	mRNA
CNAG_10503	335399	335514	-2.70314	2.74202e-77	73.72	1.89145e-74	rRNA
CNAG_10503	310572	310687	-2.67673	3.68122e-76	72.71	1.94958e-73	rRNA
CNAG_10503	327124	327239	-2.6617	2.65506e-77	73.72	1.89145e-74	rRNA
CNAG_10503	376774	376889	-2.65771	2.09226e-72	69.04	9.02027e-70	rRNA
CNAG_10503	360224	360339	-2.65478	1.82173e-71	68.28	5.23596e-69	rRNA
CNAG_10503	297119	297234	-2.6536	3.21432e-72	68.96	1.09697e-69	rRNA
CNAG_10503	368499	368614	-2.65212	2.60615e-77	73.72	1.89145e-74	rRNA
CNAG_10503	343674	343789	-2.6428	3.01395e-72	68.96	1.09697e-69	rRNA
CNAG_10503	280569	280684	-2.64113	6.07142e-71	67.83	1.49574e-68	rRNA
CNAG_10503	351949	352064	-2.64071	3.95682e-76	72.71	1.94958e-73	rRNA
CNAG_10503	318849	318964	-2.63808	2.37415e-71	68.2	6.29879e-69	rRNA
CNAG_10503	288844	288959	-2.6175	2.74778e-66	63.23	5.92318e-64	rRNA
CNAG_10503	305394	305509	-2.61665	5.01282e-69	65.94	1.15262e-66	rRNA
CNAG_07893	16154	18374	-2.18627	3.54258e-11	9.12	7.63648e-10	mRNA
CNAG_07596	605975	608368	-2.12941	1.70428e-41	38.49	3.26559e-39	ncRNA
CNAG_02556	7917	9287	-2.08041	1.03295e-19	17.16	6.98557e-18	mRNA
CNAG_06862	45336	47919	-2.03695	3.81397e-05	0	NA	mRNA
CNAG_00908	1722920	1724421	-2.03656	6.50801e-33	30.01	9.75918e-31	mRNA
CNAG_02078	1261361	1263100	-1.98844	3.35695e-06	4.41	3.92479e-05	mRNA
CNAG_10016	488963	489046	-1.91907	2.54196e-40	37.34	4.61432e-38	tRNA
CNAG_00694	485932	488724	-1.90031	2.27091e-09	7.41	3.91618e-08	mRNA
CNAG_07405	173779	177069	-1.89174	4.44248e-23	20.35	4.50651e-21	mRNA
CNAG_03480	324697	328655	-1.86497	1.19597e-34	31.73	1.87495e-32	mRNA
CNAG_02719	914919	919449	-1.85088	0.000224331	2.72	0.00191514	mRNA
CNAG_03385	584965	586777	-1.83923	1.11295e-06	4.85	1.41645e-05	mRNA
CNAG_12988	608268	608985	-1.83808	3.50709e-07	5.33	4.67025e-06	ncRNA
CNAG_02104	1177454	1178621	-1.80067	0.00129967	0	NA	mRNA
CNAG_12390	861450	862135	-1.79394	6.01772e-07	5.1	7.89169e-06	ncRNA
CNAG_06093	485564	489145	-1.72285	2.1142e-12	10.27	5.36168e-11	mRNA
CNAG_01223	927022	928626	-1.69845	0.000281463	2.63	0.00233919	mRNA
CNAG_01872	1151048	1152092	-1.67111	0.000774098	0	NA	mRNA
CNAG_02201	932072	934174	-1.65904	5.18206e-05	3.31	0.000491014	mRNA
CNAG_02491	175012	176675	-1.64359	1.83381e-10	8.44	3.65595e-09	mRNA
CNAG_00416	1200877	1203736	-1.63868	2.72031e-06	4.49	3.24648e-05	mRNA
CNAG_07888	190216	191157	-1.62518	1.29046e-16	14.19	6.45045e-15	ncRNA
CNAG_12497	1694476	1696106	-1.61267	9.07853e-08	5.87	1.36138e-06	ncRNA
CNAG_03835	1062326	1063641	-1.56838	2.14662e-11	9.32	4.74595e-10	mRNA
CNAG_10085	696170	696240	-1.54837	1.14304e-23	20.88	1.31411e-21	tRNA
CNAG_04529	1102515	1103313	-1.54753	0.0021679	0	NA	mRNA
CNAG_10140	213767	213836	-1.54586	1.23145e-24	21.83	1.46458e-22	tRNA
CNAG_06128	391429	392529	-1.51932	0.000384536	2.51	0.00310601	mRNA
CNAG_10014	926642	927095	-1.50638	1.56256e-23	20.76	1.73847e-21	tRNA
CNAG_12825	212382	214967	1.49979	0.000759114	2.24	0.00575425	ncRNA
CNAG_03231	994957	997382	1.50479	7.31951e-28	25.03	9.34999e-26	mRNA
CNAG_01299	689001	691545	1.50625	0.000859304	2.19	0.00647105	mRNA
CNAG_12564	686834	688132	1.51004	0.00557108	0	NA	ncRNA
CNAG_01341	591768	592736	1.51351	7.46985e-05	3.16	0.000692567	mRNA
CNAG_03007	223432	224501	1.51526	3.54002e-05	3.46	0.000346862	mRNA
CNAG_06208	141251	144035	1.52538	1.30503e-07	5.73	1.88328e-06	mRNA
CNAG_06113	427763	429504	1.5345	9.47336e-07	4.92	1.21463e-05	mRNA
CNAG_06217	120252	122497	1.54022	0.000110889	3	0.0010012	mRNA
CNAG_06835	121362	124598	1.54396	0.00159463	0	NA	mRNA
CNAG_12454	882885	884489	1.54822	0.000768252	2.24	0.00581075	ncRNA
CNAG_12415	92448	95063	1.55939	4.94648e-28	25.18	6.56169e-26	ncRNA
CNAG_12946	69142	70486	1.60324	0.0063816	0	NA	ncRNA
CNAG_06845	88076	94815	1.60764	2.06371e-29	26.55	2.8471e-27	mRNA
CNAG_06149	339278	341678	1.62162	7.87229e-05	3.14	0.000727923	mRNA
CNAG_00588	782104	783370	1.63079	0.00136412	0	NA	mRNA
CNAG_06243	55555	57598	1.63271	0.0015511	0	NA	mRNA
CNAG_06031	651378	654495	1.63383	3.56401e-05	3.46	0.000348	mRNA
CNAG_06745	161401	162374	1.63778	4.05579e-05	3.41	0.000390738	mRNA
CNAG_12900	717877	718344	1.65136	0.00452881	0	NA	ncRNA
CNAG_08019	277143	277885	1.65284	0.00210926	0	NA	mRNA
CNAG_01622	455780	457311	1.66096	7.59033e-07	5.01	9.80489e-06	mRNA
CNAG_06080	525507	528420	1.66156	1.08788e-05	3.93	0.000116164	mRNA
CNAG_06324	192972	194076	1.66262	3.03464e-09	7.29	5.1559e-08	mRNA
CNAG_06077	531977	535114	1.66698	0.000678858	0	NA	mRNA
CNAG_00751	323126	323919	1.67617	0.00393134	0	NA	mRNA
CNAG_06238	69263	70684	1.6831	0.00114911	0	NA	mRNA
CNAG_13042	1462595	1463021	1.69385	0.00400925	0	NA	ncRNA
CNAG_04139	112249	113818	1.69809	2.77362e-23	20.54	2.89885e-21	ncRNA
CNAG_04773	615885	619051	1.70646	1.05535e-15	13.33	4.72716e-14	mRNA
CNAG_12906	615788	618732	1.73211	3.33568e-16	13.81	1.5547e-14	ncRNA
CNAG_08014	737147	737905	1.73491	0.00292629	0	NA	mRNA
CNAG_05426	690246	691692	1.73743	8.00763e-16	13.44	3.63399e-14	mRNA
CNAG_12383	657841	658258	1.7667	0.00134663	0	NA	ncRNA
CNAG_12829	241929	242841	1.76671	0.00269444	0	NA	ncRNA
CNAG_00647	609172	609917	1.76867	0.00234366	0	NA	mRNA
CNAG_01349	574361	576524	1.79211	0.000466614	0	NA	mRNA
CNAG_12437	516592	516989	1.81057	0.000160277	2.85	0.00140242	ncRNA
CNAG_13080	170874	171735	1.82849	6.74098e-05	3.2	0.000633505	ncRNA
CNAG_06168	272258	274224	1.83426	9.4214e-06	3.99	0.000101863	mRNA
CNAG_13023	1277705	1278274	1.86393	0.0010347	0	NA	ncRNA
CNAG_12183	1224835	1226472	1.89316	2.40682e-05	3.61	0.00024461	ncRNA
CNAG_07902	547661	550296	1.97756	6.67567e-11	8.85	1.40393e-09	mRNA
CNAG_12347	152772	153047	2.00204	0.000570631	0	NA	ncRNA
CNAG_01064	1338615	1340054	2.00501	1.81028e-11	9.39	4.05433e-10	mRNA
CNAG_12201	1640523	1642404	2.02845	6.75483e-05	0	NA	ncRNA
CNAG_06106	446384	448093	2.02946	2.542e-07	5.45	3.52103e-06	mRNA
CNAG_13063	515156	516631	2.04089	9.39312e-35	31.81	1.54271e-32	ncRNA
CNAG_03197	1079366	1080668	2.06227	9.13784e-33	29.88	1.31318e-30	mRNA
CNAG_07837	1059449	1062135	2.08776	0.000113823	2.99	0.001025	mRNA
CNAG_02551	22092	23063	2.09636	6.70147e-15	12.57	2.68604e-13	mRNA
CNAG_12550	496656	497645	2.81996	3.4986e-72	68.96	1.09697e-69	ncRNA
CNAG_04597	129876	132553	3.4362	8.88496e-12	9.69	2.05666e-10	mRNA
CNAG_13085	110253	111796	3.63986	4.95695e-150	145.77	1.70965e-146	ncRNA
CNAG_06221	108093	110231	3.83584	1.0553e-51	48.67	2.14102e-49	mRNA

### Sheet: 8.gwo1-wt-foa
ORF #	Minimum	Maximum	Differential Expression Log2 Ratio	Differential Expression p-value	Differential Expression Absolute Confidence	Differential Expression Adjusted p-value	ExpressionType
CNAG_12735	1078890	1079710	-2.08374	3.72867e-07	4.42	3.76112e-05	ncRNA
CNAG_06756	128208	129312	-1.98484	1.42052e-09	6.76	1.7513e-07	mRNA
CNAG_03197	1079366	1080668	-1.91692	1.56001e-14	11.66	2.16368e-12	mRNA
CNAG_12333	1573742	1575224	-1.73603	1.66898e-10	7.68	2.09081e-08	ncRNA
CNAG_03722	725386	727627	-1.62695	0.000237105	1.75	0.0177076	mRNA
CNAG_05426	690246	691692	-1.57256	3.52158e-09	6.37	4.27376e-07	mRNA
CNAG_05578	272393	273029	1.50474	0.000520039	1.45	0.0354311	mRNA
CNAG_14002	9858	11510	1.53631	0.000518943	1.45	0.0354311	mRNA
CNAG_12583	1051397	1051866	1.56548	3.09062e-08	5.44	3.6371e-06	ncRNA
CNAG_12183	1224835	1226472	1.61441	2.35712e-05	2.69	0.00203419	ncRNA
CNAG_07596	605975	608368	1.61712	8.49067e-08	5.04	9.15931e-06	ncRNA
CNAG_13045	763477	764468	1.69993	9.76539e-05	2.12	0.00750968	ncRNA
CNAG_07002	1165684	1169248	1.71252	9.26549e-06	3.07	0.000846647	mRNA
CNAG_02018	1549094	1552579	1.76124	5.6826e-06	3.28	0.000525437	mRNA
CNAG_05987	760080	761323	1.78447	5.54725e-05	2.35	0.00448807	mRNA
CNAG_12988	608268	608985	1.79109	5.49661e-07	4.27	5.40407e-05	ncRNA
CNAG_00813	140635	143105	1.83888	1.37843e-06	3.88	0.000132176	mRNA
CNAG_07586	12481	13143	1.8867	1.97765e-05	2.76	0.0017455	mRNA
CNAG_07885	350871	351641	1.89811	4.28222e-07	4.37	4.2641e-05	ncRNA
CNAG_04084	1682291	1683376	1.8982	3.382e-13	10.34	4.60842e-11	ncRNA
CNAG_12209	1682220	1683667	1.8984	3.63705e-13	10.31	4.87051e-11	ncRNA
CNAG_06523	1403066	1403812	1.93575	1.22375e-05	2.96	0.00110522	mRNA
CNAG_07633	501158	503299	2.16311	8.3978e-15	11.93	1.18592e-12	ncRNA
CNAG_03883	1187722	1188990	2.22702	6.20903e-12	9.1	7.90582e-10	mRNA
CNAG_07753	1565770	1568260	2.27489	2.61257e-07	4.57	2.66998e-05	mRNA
CNAG_07304	2285727	2286672	2.29182	1.80692e-07	4.72	1.89654e-05	mRNA
CNAG_02517	112588	114292	2.31219	9.80827e-13	9.9	1.26968e-10	mRNA
CNAG_05356	892744	894031	2.32119	3.90987e-13	10.29	5.14711e-11	mRNA
CNAG_06413	418183	420058	2.34406	5.88902e-08	5.17	6.72647e-06	mRNA
CNAG_13063	515156	516631	2.4711	9.8352e-23	19.76	1.73614e-20	ncRNA
CNAG_04597	129876	132553	2.56721	4.74956e-09	6.25	5.67535e-07	mRNA
CNAG_12217	52636	56033	2.58704	9.22982e-19	15.86	1.37862e-16	ncRNA
CNAG_12438	517588	519782	2.60418	4.68229e-24	21.06	8.65889e-22	ncRNA
CNAG_07401	84059	86217	2.65869	1.67738e-21	18.57	2.71422e-19	mRNA
CNAG_07493	1625332	1627670	2.80174	2.26337e-16	13.49	3.25548e-14	mRNA
CNAG_12119	105603	107375	2.81828	1.48234e-17	14.66	2.17233e-15	ncRNA
CNAG_07729	523989	524812	2.96879	3.95753e-29	26.13	7.4971e-27	ncRNA
CNAG_02160	1048518	1051144	2.98548	1.22437e-21	18.69	2.02334e-19	mRNA
CNAG_01064	1338615	1340054	2.99992	2.32781e-19	16.45	3.54512e-17	mRNA
CNAG_12388	834243	834498	3.00939	2.01467e-20	17.5	3.12958e-18	ncRNA
CNAG_00229	1686509	1690214	3.01203	2.30683e-29	26.35	4.47928e-27	mRNA
CNAG_00859	13402	17056	3.18353	1.22511e-22	19.67	2.11454e-20	mRNA
CNAG_08020	956261	958956	3.31496	6.45197e-23	19.93	1.16541e-20	mRNA
CNAG_13044	1552812	1555010	3.39297	8.22195e-21	17.88	1.30326e-18	ncRNA
CNAG_12877	1169413	1171609	3.47316	4.35994e-22	19.13	7.36167e-20	ncRNA
CNAG_07026	766590	767945	3.6949	3.59105e-34	31.15	7.15171e-32	mRNA
CNAG_13134	628521	629873	3.85966	2.87937e-34	31.23	5.88529e-32	ncRNA
CNAG_10002	1688894	1690603	4.11518	3.99983e-51	48.03	9.41414e-49	tRNA
CNAG_05331	1082218	1083488	4.19298	2.10818e-35	32.35	4.42547e-33	mRNA
CNAG_01065	1336511	1338650	4.199	7.50736e-46	42.79	1.61971e-43	mRNA
CNAG_12853	838259	840035	4.5413	1.43638e-51	48.44	3.59884e-49	ncRNA
CNAG_12766	524027	525419	4.70397	1.08931e-77	74.49	3.25412e-75	ncRNA
CNAG_07620	1566604	1567601	4.72062	6.01379e-55	51.81	1.55697e-52	mRNA
CNAG_07955	884690	886185	4.82366	2.95608e-51	48.14	7.17496e-49	mRNA
CNAG_12675	600719	602848	4.9631	2.258e-48	45.3	5.01082e-46	ncRNA
CNAG_06877	8697	9016	4.98904	1.48279e-49	46.47	3.38731e-47	mRNA
CNAG_12913	566666	568268	5.01397	1.01724e-70	67.55	2.82175e-68	ncRNA
CNAG_07358	1288735	1292860	5.22415	1.48008e-69	66.4	3.96407e-67	mRNA
CNAG_03387	580405	582564	5.65049	1.3817e-103	100.33	4.66595e-101	mRNA
CNAG_12763	580950	582956	5.65729	1.59739e-103	100.29	5.16956e-101	ncRNA
CNAG_07789	1183202	1184301	5.94421	1.70945e-96	93.27	5.31092e-94	mRNA
CNAG_12054	1291127	1293109	5.99576	1.38153e-75	72.4	3.9742e-73	ncRNA
CNAG_12168	855764	857255	6.1442	4.15139e-127	123.81	1.53542e-124	ncRNA
CNAG_01367	524454	528903	6.75136	1.9385e-155	152.08	8.36463e-153	mRNA
CNAG_00814	136295	143255	6.84618	1.62632e-161	158.1	7.89476e-159	mRNA
CNAG_02176	989464	993294	7.05035	1.17406e-160	157.27	5.36405e-158	mRNA
CNAG_12548	450114	451922	7.06103	1.53215e-122	119.27	5.40917e-120	ncRNA
CNAG_01370	517017	519185	7.09792	1.95324e-163	160	1.01139e-160	mRNA
CNAG_06375	326931	328690	7.22817	1.54103e-135	132.2	6.29957e-133	mRNA
CNAG_00941	1636762	1643790	7.45861	1.86573e-172	168.99	1.03508e-169	ncRNA
CNAG_06956	1558732	1559423	7.74819	5.63746e-135	131.66	2.18931e-132	mRNA
CNAG_04059	1621238	1627919	7.83329	2.43888e-212	208.41	3.8548e-209	ncRNA
CNAG_00903	1738829	1740270	7.87223	2.83806e-190	186.7	2.00393e-187	mRNA
CNAG_07819	755390	758105	7.90064	7.28476e-209	205.03	9.43012e-206	mRNA
CNAG_05212	753625	755388	7.9057	2.49521e-199	195.67	2.15336e-196	mRNA
CNAG_07946	746235	749645	7.94845	4.79118e-189	185.54	2.86254e-186	mRNA
CNAG_07786	1171959	1174317	7.94962	1.58464e-189	185.99	1.02566e-186	mRNA
CNAG_04921	1054597	1059474	7.96441	2.48152e-212	208.41	3.8548e-209	ncRNA
CNAG_06955	1555360	1557113	8.01078	9.66757e-197	193.12	7.5088e-194	mRNA
CNAG_00549	883266	884723	8.05516	1.32056e-202	198.83	1.46526e-199	mRNA
CNAG_05487	525816	530025	8.05866	1.01989e-199	196	9.9019e-197	mRNA
CNAG_02711	941346	943043	8.10326	3.78992e-219	214.83	1.47182e-215	mRNA
CNAG_07972	1370641	1377099	8.21407	2.27482e-214	210.23	5.88952e-211	mRNA
CNAG_05986	761606	763378	8.39043	1.91531e-235	230.83	1.48762e-231	mRNA

### Sheet: 9.puf4-wt-foa
ORF #	Minimum	Maximum	Differential Expression Log2 Ratio	Differential Expression p-value	Differential Expression Absolute Confidence	Differential Expression Adjusted p-value	ExpressionType
CNAG_03195	1258927	1260602	-3.32033	3.49085e-29	25.81	1.55692e-26	mRNA
CNAG_12550	496656	497645	2.00196	1.05435e-12	9.63	2.35121e-10	ncRNA
CNAG_12913	566666	568268	2.15646	4.94378e-14	10.83	1.46995e-11	ncRNA
CNAG_04597	129876	132553	3.39156	5.98231e-32	28.27	5.33622e-29	mRNA
